# Germline and somatic variation influence nuclear-mitochondrial crosstalk in tumourigenesis

**DOI:** 10.1101/2025.02.11.637769

**Authors:** Maëlle Daunesse, Vasavi Sundaram, Elissavet Kentepozidou, John Connelly, Craig J. Anderson, Liver Cancer Evolution Consortium, Núria López-Bigas, Colin A. Semple, Duncan T. Odom, Martin S. Taylor, Maša Roller, Sarah J. Aitken, Paul Flicek

**Affiliations:** European Molecular Biology Laboratory, European Bioinformatics Institute, Wellcome Genome Campus, Hinxton, UK; Medical Research Council Toxicology Unit, University of Cambridge, Cambridge, UK; Medical Research Council Human Genetics Unit, Institute of Genetics and Cancer, University of Edinburgh, Edinburgh, UK; Edinburgh Pathology, Institute of Genetics and Cancer, University of Edinburgh, Edinburgh, UK; Laboratory Medicine, NHS Lothian, Edinburgh, UK; Institute for Research in Biomedicine (IRB Barcelona), The Barcelona Institute of Science and Technology, Barcelona, Spain; Universitat Pompeu Fabra (UPF), Barcelona, Spain; Institució Catalana de Recerca i Estudis Avançats (ICREA), Barcelona, Spain; Division of Regulatory Genomics and Cancer Evolution (B270), German Cancer Research Center (DKFZ), Heidelberg, Germany; Cancer Research UK - Cambridge Institute, University of Cambridge, Cambridge, UK; Center of Molecular and Cellular Oncology, Yale Cancer Center, New Haven, USA; Department of Pathology, Yale School of Medicine, New Haven, USA; Department of Histopathology, Cambridge University Hospitals NHS Foundation Trust, Cambridge, UK; The Jackson Laboratory for Genomic Medicine, Farmington, USA; Department of Genetics, University of Cambridge, Cambridge, UK

## Abstract

Hepatocellular carcinoma is the most prevalent primary liver cancer and arises from hepatocytes, which are very metabolically active and contain abundant mitochondria. Despite extensive characterisation of nuclear driver genes and pathways, the role of crosstalk between the mitochondrial and nuclear genomes in mitochondrial mutagenesis remains poorly understood. To address this, we leveraged a chemical carcinogenesis model of liver cancer in four mouse strains. We analysed hundreds of tumours with paired whole-genome sequencing and total RNA sequencing to comprehensively characterise mitochondrial mutations and expression. Following *de novo* assembly of strain-specific mitochondrial genomes, we devised an accurate and efficient heteroplasmy detection approach and analysed mitochondrial DNA (mtDNA) content and transcription. Across strains, there was high concordance of the number of heteroplasmies, mutation signatures, and variant allele frequencies. In contrast, the heteroplasmy rate and genic locations differed between strains, suggesting strain-specificity in DNA repair mechanisms in early tumour development. Independent of age or environmental factors, tumours had lower mtDNA content than adjacent normal liver, suggesting mitochondrial loss during tumourigenesis. Additionally, within individual strains, mtDNA content differences were associated with nuclear driver gene choice. Our comprehensive characterisation of mitochondrial genomes and expression patterns demonstrates that both germline and somatic genetic variation influence tumour mtDNA content, mutation patterns, and gene expression.
