## Supplementary material for "Germline and somatic variation influence nuclear-mitochondrial crosstalk in tumourigenesis": Table S3

### Sheet: Summary
Table S3: dN/dS analysis results
This table contains the results of a per-gene dN/dS (non-synonymous to synonymous substitution rate) analysis performed using the dndscv package.
Each sheet summarises the number of mutations and dN/dS ratios observed in mitochondrial protein-coding genes within each strain.
Per gene dN/dS
Number of mutations
Gene Name	Mitochondrial gene analysed
Synonymous	Number of synonymous mutations detected.
Missense	Number of missense mutations detected.
Nonsense	Number of nonsense mutations detected.
dN/dS ratios
Missense	Missense dN/dS estimates.
Nonsense	Nonsense dN/dS estimates.
Splicesite	Splicesite dN/dS estimates.
pmis_cv	Posterior probabilities (Bayesian credible values) of observing missense variants under positive selection.
ptrunc_cv	Posterior probabilities (Bayesian credible values) of observing trucating variants under positive selection.
pallsubs_cv	Combined probability across all substitutions.
qmis_cv	Adjusted q-values (FDR-corrected) for missense substitutions.
qtrunc_cv	Adjusted q-values (FDR-corrected) for truncating substitutions.
qallsubs_cv	Adjusted q-values (FDR-corrected) for all substitutions.
Global gene dN/dS
Max. likelihood	Maximum-likelihood dN/dS ratio estimated across all mitochondrial genes for a given mutation category (missense, nonsense, or all).
cilow	Lower bound of the 95% confidence interval for the dN/dS estimate.
cihigh	Upper bound of the 95% confidence interval.

### Sheet: C3H
Per gene dN/dS
	Number of mutation			dN/dS ratios
Gene Name	Synonymous	Missense	Nonsense	Missense	Nonsense	Splicesite	pmis_cv	ptrunc_cv	pallsubs_cv	qmis_cv	qtrunc_cv	qallsubs_cv
Atp6	10	22	0	1.32614	0	0	0.326808	0.139895	0.180345	0.712883	0.360455	0.501105
Atp8	2	0	0	0	0	0	0.0198172	0.46054	0.0522773	0.226803	0.69081	0.313664
Co1	5	45	0	1.68729	0	0	0.0378004	0.0217581	0.00278318	0.226803	0.261098	0.0333982
Co2	6	18	1	1.34292	1.66301	1.66301	0.35027	0.644152	0.605004	0.712883	0.79281	0.769781
Cytb	12	23	3	0.953369	1.29762	1.29762	0.863506	0.678083	0.888288	0.863506	0.79281	0.888288
Nd1	9	15	1	0.745064	0.735923	0.735923	0.356442	0.752089	0.641484	0.712883	0.79281	0.769781
Nd2	14	24	0	1.09347	0	0	0.742001	0.118838	0.265256	0.809456	0.360455	0.501105
Nd3	5	6	0	0.825574	0	0	0.670883	0.277071	0.518053	0.809456	0.507804	0.769781
Nd4	13	24	2	0.878224	1.21808	1.21808	0.633235	0.79281	0.841531	0.809456	0.79281	0.888288
Nd4l	2	5	2	0.813912	4.92545	4.92545	0.675097	0.0799567	0.181832	0.809456	0.360455	0.501105
Nd5	13	44	5	1.38618	1.71198	1.71198	0.162285	0.296219	0.287246	0.649138	0.507804	0.501105
Nd6	5	10	0	0.756036	0	0	0.454132	0.15019	0.292311	0.778512	0.360455	0.501105
Global dN/dS
	Max. likelihood	cilow	cihigh
Missense	1.04985	0.806431	1.36675
Nonesense	0.789423	0.384958	1.61885
All	1.03615	0.797034	1.347

### Sheet: BL6
Per gene dN/dS
	Number of mutation			dN/dS ratios
Gene Name	Synonymous	Missense	Nonsense	Missense	Nonsense	Splicesite	pmis_cv	ptrunc_cv	pallsubs_cv	qmis_cv	qtrunc_cv	qallsubs_cv
Atp6	2	5	1	2.58986	7.31743	7.31743	0.0661167	0.133286	0.0598897	0.214879	0.674091	0.222378
Atp8	0	0	0	0	0	0	0.400877	0.748089	0.667365	0.473763	0.761496	0.685604
Co1	1	7	0	1.47382	0	0	0.335135	0.35522	0.409886	0.473763	0.674091	0.685604
Co2	1	4	1	2.23165	7.41355	7.41355	0.156622	0.131359	0.117492	0.364686	0.674091	0.305479
Co3	1	1	0	0.436557	0	0	0.33654	0.493855	0.49866	0.473763	0.674091	0.685604
Cytb	3	8	0	2.42128	0	0	0.0291963	0.435559	0.068424	0.126517	0.674091	0.222378
Nd1	2	4	0	1.58814	0	0	0.390379	0.518532	0.561413	0.473763	0.674091	0.685604
Nd2	1	12	0	4.70064	0	0	1.94023e-05	0.5132	8.80694e-05	0.00025223	0.674091	0.0011449
Nd3	0	0	0	0	0	0	0.168317	0.761496	0.369725	0.364686	0.761496	0.685604
Nd4	2	10	1	2.69937	3.32521	3.32521	0.00701943	0.316221	0.0159853	0.0456263	0.674091	0.103904
Nd4l	0	2	0	2.50541	0	0	0.25971	0.745528	0.502672	0.473763	0.761496	0.685604
Nd5	1	5	0	1.00767	0	0	0.986392	0.385018	0.685604	0.986392	0.674091	0.685604
Nd6	0	3	0	1.32474	0	0	0.641747	0.459764	0.682854	0.695226	0.674091	0.685604
Global dN/dS
	Max. likelihood	cilow	cihigh
Missense	1.89611	1.00839	3.56531
Nonesense	1.08664	0.2334	5.05903
All	1.86191	0.990363	3.50044

### Sheet: CAST
Per gene dN/dS
	Number of mutation			dN/dS ratios
Gene Name	Synonymous	Missense	Nonsense	Missense	Nonsense	Splicesite	pmis_cv	ptrunc_cv	pallsubs_cv	qmis_cv	qtrunc_cv	qallsubs_cv
Atp6	1	9	1	1.66127	1.86195	1.86195	0.369045	0.599435	0.640814	0.694172	0.692576	0.854419
Atp8	3	2	1	1.08924	1.91099	1.91099	0.916487	0.577657	0.856142	0.916487	0.692576	0.856142
Co1	19	26	2	0.565315	0.29054	0.29054	0.0507243	0.0465482	0.0538229	0.608691	0.558579	0.645875
Co2	1	11	0	1.93971	0	0	0.219267	0.280974	0.187577	0.694172	0.688069	0.854419
Cytb	10	14	1	0.726974	0.373357	0.373357	0.404933	0.272219	0.468489	0.694172	0.688069	0.854419
Nd1	5	13	1	1.19111	0.623756	0.623756	0.690448	0.634861	0.765124	0.822969	0.692576	0.856142
Nd2	2	13	2	1.97038	1.79698	1.79698	0.166784	0.499549	0.376036	0.694172	0.692576	0.854419
Nd3	2	3	0	0.717956	0	0	0.639979	0.287156	0.539161	0.822969	0.688069	0.854419
Nd4	8	21	4	1.23689	1.78186	1.78186	0.558811	0.344035	0.615283	0.822969	0.688069	0.854419
Nd4l	0	3	0	1.28108	0	0	0.754389	0.587849	0.807492	0.822969	0.692576	0.856142
Nd5	8	25	1	1.34834	0.410034	0.410034	0.394004	0.332187	0.303979	0.694172	0.688069	0.854419
Nd6	4	14	1	1.5667	1.14702	1.14702	0.312555	0.899267	0.595371	0.694172	0.899267	0.854419
Global dN/dS
	Max. likelihood	cilow	cihigh
Missense	1.00655	0.720956	1.40527
Nonesense	0.682302	0.318045	1.46375
All	0.984864	0.706183	1.37352

### Sheet: CAROLI
Per gene dN/dS
	Number of mutation			dN/dS ratios
Gene Name	Synonymous	Missense	Nonsense	Missense	Nonsense	Splicesite	pmis_cv	ptrunc_cv	pallsubs_cv	qmis_cv	qtrunc_cv	qallsubs_cv
Atp6	1	1	0	0.369096	0	0	0.43128	0.763958	0.714006	0.685489	0.865435	0.856808
Atp8	1	0	0	0	0	0	0.245104	0.712488	0.486969	0.560244	0.865435	0.767311
Co1	1	3	1	0.641472	6.83104	6.83104	0.663305	0.184483	0.257461	0.690771	0.804763	0.767311
Co2	3	3	0	0.427111	0	0	0.280122	0.598167	0.511541	0.560244	0.865435	0.767311
Cytb	7	7	1	0.432201	2.14879	2.14879	0.113367	0.514154	0.169223	0.560244	0.865435	0.767311
Nd1	0	4	0	3.89291	0	0	0.271925	0.826347	0.509448	0.560244	0.865435	0.767311
Nd2	16	7	0	0.2249	0	0	0.000447432	0.131954	0.00118929	0.00536918	0.804763	0.0142714
Nd3	1	1	0	0.603574	0	0	0.690771	0.741426	0.884479	0.690771	0.865435	0.884479
Nd4	3	4	1	0.589988	5.60248	5.60248	0.474719	0.201191	0.252695	0.685489	0.804763	0.767311
Nd4l	1	5	0	2.82464	0	0	0.224809	0.865435	0.465256	0.560244	0.865435	0.767311
Nd5	7	13	1	0.738393	1.96788	1.96788	0.514117	0.559397	0.607054	0.685489	0.865435	0.809406
Nd6	2	2	0	0.658907	0	0	0.657707	0.757255	0.871754	0.690771	0.865435	0.884479
Global dN/dS
	Max. likelihood	cilow	cihigh
Missense	0.424402	0.272533	0.660899
Nonesense	1.23989	0.2656	5.7881
All	0.441582	0.285535	0.682911
