## Supplementary material for "Germline and somatic variation influence nuclear-mitochondrial crosstalk in tumourigenesis": Table S5

### Sheet: Summary
Table S5: Mitochondrial content
Field Name	Description
wgsId	Sequencing library identifier for WGS
strain	The mouse strain of the sample
cause	DEN if animal was DEN treated, "spontaneous" if a tumour and animal was not DEN treated and "none" if non-tumour sample that was not DEN treated
diagnosis	HCC denotes hepatocellular carcinoma, DN displastic nodule and "normal" is non-tumour tissue
MTcontent	Mitochondrial content value

### Sheet: mtDNA content
wgsId	strain	cause	diagnosis	MTcontent
do12265	CAST	DEN	DN	0.133627
do12266	CAST	DEN	DN	0.0566011
do12267	CAST	DEN	DN	0.061681
do12268	CAST	DEN	DN	0.0425836
do12269	CAST	DEN	DN	0.0416556
do12270	CAST	DEN	DN	0.0513168
do12272	CAST	DEN	DN	0.0821044
do12274	CAST	DEN	DN	0.011461
do12275	CAST	DEN	DN	0.0368717
do12276	CAST	DEN	DN	0.0475147
do12277	CAST	DEN	DN	0.0410244
do12278	CAST	DEN	DN	0.0635695
do12279	CAST	DEN	DN	0.0694804
do12280	CAST	DEN	DN	0.0644567
do12281	CAST	DEN	DN	0.0335267
do12283	CAST	DEN	DN	0.0341378
do12284	CAST	DEN	DN	0.0442268
do12285	CAST	DEN	DN	0.0162362
do12286	CAST	DEN	DN	0.0408716
do12287	CAST	DEN	DN	0.030376
do12288	CAST	DEN	DN	0.0847233
do12289	CAST	DEN	DN	0.0665606
do12290	CAST	DEN	DN	0.0272268
do12292	CAST	DEN	DN	0.0306334
do12294	CAST	DEN	DN	0.0514438
do12295	CAST	DEN	DN	0.0693172
do12296	CAST	DEN	DN	0.073583
do12297	CAST	DEN	DN	0.0461492
do12298	CAST	DEN	DN	0.0536208
do12299	CAST	DEN	DN	0.0642227
do12301	CAST	DEN	DN	0.0596975
do12302	CAST	DEN	DN	0.109866
do12303	CAST	DEN	DN	0.097539
do12305	CAST	DEN	DN	0.0981073
do12306	CAST	DEN	DN	0.0267168
do12308	CAST	DEN	DN	0.09595
do12310	CAST	DEN	DN	0.0842733
do12311	CAST	DEN	DN	0.0421692
do12312	CAST	DEN	DN	0.0960769
do12313	CAST	DEN	DN	0.0714619
do12314	CAST	DEN	DN	0.0949167
do12315	CAST	DEN	DN	0.124123
do12316	CAST	DEN	DN	0.110431
do12317	CAST	DEN	DN	0.086359
do12319	CAST	DEN	DN	0.0180181
do12320	CAST	DEN	DN	0.141995
do12321	CAST	DEN	DN	0.0527836
do12322	CAST	DEN	DN	0.0293049
do12323	CAST	DEN	DN	0.0351279
do12324	CAST	DEN	DN	0.0290671
do12325	CAST	DEN	DN	0.0335864
do12326	CAST	DEN	DN	0.0303215
do12328	CAST	DEN	DN	0.0685067
do12329	CAST	DEN	DN	0.0888499
do12330	CAST	DEN	DN	0.0780965
do12332	CAST	DEN	DN	0.0468174
do12333	CAST	DEN	DN	0.0981983
do12335	CAST	DEN	DN	0.0654982
do12336	CAST	DEN	DN	0.102633
do12337	CAST	DEN	DN	0.046001
do12338	CAST	DEN	DN	0.0373707
do12339	CAST	DEN	DN	0.0356499
do12340	CAST	DEN	DN	0.03693
do12342	CAST	DEN	DN	0.113618
do12343	CAST	DEN	DN	0.0444143
do12344	CAST	DEN	DN	0.0592963
do12345	CAST	DEN	DN	0.060772
do12346	CAST	DEN	DN	0.099107
do12347	CAST	DEN	DN	0.0743666
do12349	CAST	DEN	DN	0.0769694
do12350	CAST	DEN	DN	0.0910896
do12351	CAST	DEN	DN	0.0504913
do12352	CAST	DEN	DN	0.121492
do12353	CAST	DEN	DN	0.0564928
do12354	CAST	DEN	DN	0.148568
do12356	CAST	DEN	DN	0.0207057
do12358	CAST	DEN	DN	0.187496
do12359	CAST	DEN	DN	0.0657695
do12360	BL6	DEN	HCC	0.0799361
do12361	BL6	DEN	DN	0.13647
do12362	BL6	DEN	Normal	0.135762
do12363	BL6	DEN	Normal	0.274617
do12367	BL6	DEN	DN	0.274798
do12368	BL6	DEN	DN	0.0445168
do12370	BL6	DEN	Normal	0.119469
do12371	BL6	DEN	Normal	0.197896
do12373	BL6	DEN	Normal	0.147897
do12374	BL6	DEN	HCC	0.0584229
do12375	BL6	DEN	DN	0.0819289
do12376	BL6	DEN	DN	0.109763
do12377	BL6	DEN	DN	0.116813
do12378	BL6	DEN	DN	0.028897
do12379	BL6	DEN	DN	0.100913
do12380	BL6	DEN	DN	0.0506218
do12381	BL6	DEN	DN	0.0498621
do12382	BL6	DEN	Normal	0.122179
do12383	BL6	DEN	DN	0.0416328
do12384	BL6	DEN	DN	0.0753373
do12385	BL6	DEN	DN	0.0339433
do12386	BL6	DEN	DN	0.016144
do12387	BL6	DEN	DN	0.0175656
do12388	BL6	DEN	DN	0.0349227
do12389	BL6	DEN	DN	0.102557
do12390	BL6	DEN	DN	0.0509097
do12392	BL6	DEN	HCC	0.0330542
do12393	BL6	DEN	DN	0.0292988
do12394	BL6	DEN	DN	0.0223126
do12395	BL6	DEN	DN	0.0344653
do12396	BL6	DEN	DN	0.0561795
do12397	BL6	DEN	DN	0.0383176
do12398	BL6	None	Normal	0.183471
do12399	BL6	DEN	DN	0.0423513
do12400	BL6	DEN	DN	0.0510264
do12401	BL6	DEN	DN	0.101465
do12402	BL6	DEN	DN	0.0550784
do12403	BL6	DEN	HCC	0.0750097
do12404	BL6	DEN	DN	0.100957
do12406	BL6	DEN	DN	0.0663793
do12407	BL6	DEN	HCC	0.0781863
do12408	BL6	DEN	DN	0.149838
do12409	BL6	DEN	HCC	0.0419108
do12410	BL6	DEN	HCC	0.023463
do12411	BL6	DEN	DN	0.0375854
do12412	BL6	DEN	Normal	0.216036
do12413	BL6	DEN	DN	0.0426918
do12414	BL6	DEN	DN	0.0492606
do12415	BL6	DEN	DN	0.0579678
do12416	BL6	DEN	DN	0.198259
do12418	BL6	DEN	DN	0.0469954
do12419	BL6	DEN	DN	0.204412
do12420	BL6	DEN	DN	0.0633206
do12421	BL6	DEN	Normal	0.129587
do12422	BL6	DEN	DN	0.0412
do12424	BL6	DEN	DN	0.138317
do12425	BL6	DEN	DN	0.114652
do12427	BL6	DEN	DN	0.186695
do12429	BL6	DEN	DN	0.03869
do12430	BL6	DEN	DN	0.0537878
do12431	BL6	DEN	DN	0.143898
do12433	BL6	DEN	DN	0.041221
do12434	BL6	DEN	DN	0.0400732
do12436	BL6	DEN	DN	0.132171
do12437	BL6	DEN	HCC	0.0583885
do12438	BL6	DEN	Normal	0.303112
do12439	BL6	DEN	DN	0.0776474
do12440	BL6	DEN	Normal	0.245456
do12442	BL6	DEN	DN	0.0478903
do12443	BL6	DEN	DN	0.0512387
do12444	BL6	DEN	DN	0.0398294
do12445	BL6	DEN	Normal	0.13218
do12446	BL6	DEN	HCC	0.0228043
do12447	BL6	DEN	DN	0.030509
do12449	BL6	DEN	HCC	0.0559174
do12450	BL6	DEN	Normal	0.114692
do12452	BL6	DEN	HCC	0.044105
do12453	BL6	DEN	DN	0.0336687
do12454	BL6	DEN	DN	0.0716346
do12458	C3H	DEN	DN	0.0470883
do12459	C3H	DEN	DN	0.0425113
do12460	C3H	DEN	DN	0.06905
do12461	C3H	DEN	DN	0.0533545
do12462	C3H	DEN	DN	0.0366327
do12463	C3H	DEN	DN	0.0545435
do12464	C3H	DEN	DN	0.0353722
do12465	C3H	DEN	DN	0.0223816
do12466	C3H	DEN	DN	0.0565512
do12467	C3H	DEN	DN	0.0386148
do12468	C3H	DEN	DN	0.0296637
do12469	C3H	DEN	DN	0.0531458
do12470	C3H	DEN	DN	0.118115
do12471	C3H	DEN	DN	0.092821
do12472	C3H	DEN	DN	0.0480418
do12473	C3H	DEN	DN	0.06066
do12474	C3H	DEN	DN	0.0462768
do12475	C3H	DEN	DN	0.0816172
do12476	C3H	DEN	DN	0.0538151
do12477	C3H	DEN	DN	0.0394715
do12478	C3H	DEN	DN	0.0381164
do12479	C3H	DEN	DN	0.0486825
do12480	C3H	DEN	DN	0.0418104
do12487	C3H	DEN	DN	0.0461827
do12488	C3H	DEN	DN	0.127562
do13022	C3H	None	Normal	0.513912
do13036	CAST	DEN	DN	0.106206
do13050	CAST	DEN	DN	0.0951328
do13067	CAST	None	Normal	0.558726
do13188	CAROLI	DEN	DN	0.0732574
do13189	CAROLI	DEN	DN	0.0263806
do13191	CAROLI	DEN	DN	0.0425556
do13192	CAROLI	DEN	DN	0.0794561
do13193	CAROLI	DEN	DN	0.0721914
do13194	CAROLI	DEN	DN	0.0870496
do13195	CAROLI	DEN	DN	0.0923347
do13198	CAROLI	DEN	DN	0.0560396
do13199	CAROLI	DEN	DN	0.0254776
do13200	CAROLI	DEN	DN	0.0306544
do13201	CAROLI	DEN	DN	0.0497139
do13202	CAROLI	DEN	DN	0.0428198
do13203	CAROLI	DEN	DN	0.0698866
do13204	CAROLI	DEN	DN	0.0502104
do13206	CAROLI	DEN	DN	0.0389858
do13207	CAROLI	DEN	DN	0.0643916
do13209	CAROLI	DEN	DN	0.107626
do13210	CAROLI	DEN	DN	0.0293958
do13211	CAROLI	DEN	DN	0.0718046
do13212	CAROLI	DEN	DN	0.108577
do13213	CAROLI	DEN	DN	0.0868426
do13214	CAROLI	DEN	DN	0.0359352
do13215	CAROLI	DEN	DN	0.116326
do13216	CAROLI	DEN	DN	0.0577133
do13217	CAROLI	DEN	DN	0.115745
do13219	CAROLI	DEN	DN	0.0761153
do13220	CAROLI	DEN	DN	0.076715
do13222	CAROLI	DEN	DN	0.0687826
do13226	CAROLI	DEN	DN	0.129447
do13227	CAROLI	DEN	DN	0.0815894
do13228	CAROLI	DEN	DN	0.153676
do13229	CAROLI	DEN	DN	0.0646827
do13230	CAROLI	DEN	DN	0.0475657
do13231	CAROLI	DEN	DN	0.107942
do13232	CAROLI	DEN	DN	0.0274556
do13238	CAROLI	DEN	DN	0.0497767
do13239	CAROLI	DEN	DN	0.0897404
do13240	CAROLI	DEN	DN	0.0441456
do13241	CAROLI	DEN	DN	0.0781322
do13242	CAROLI	DEN	DN	0.0689771
do13243	CAROLI	DEN	DN	0.0610687
do13244	CAROLI	DEN	DN	0.150026
do13245	CAROLI	DEN	DN	0.0789245
do13246	CAROLI	DEN	DN	0.0411854
do13247	CAROLI	DEN	DN	0.0674278
do13248	CAROLI	DEN	DN	0.0419241
do13250	CAROLI	DEN	DN	0.0529087
do13251	CAROLI	DEN	DN	0.0463117
do13252	CAROLI	DEN	DN	0.0544427
do13254	CAROLI	DEN	DN	0.0507066
do13255	CAROLI	DEN	DN	0.0723836
do13256	CAROLI	DEN	DN	0.0302709
do13257	CAROLI	DEN	DN	0.0708335
do13258	CAROLI	DEN	DN	0.0567375
do13259	CAROLI	DEN	DN	0.0609339
do13260	CAROLI	DEN	DN	0.052973
do13261	CAROLI	DEN	DN	0.0809762
do13262	CAROLI	DEN	DN	0.079267
do13263	CAROLI	DEN	DN	0.0447748
do13264	CAROLI	DEN	DN	0.0441193
do13265	CAROLI	DEN	DN	0.0659606
do13266	CAROLI	DEN	DN	0.0379138
do13269	CAROLI	DEN	DN	0.0523964
do13270	CAROLI	DEN	DN	0.0271526
do13274	CAROLI	DEN	DN	0.149911
do13275	CAROLI	DEN	DN	0.0580261
do13276	CAROLI	DEN	DN	0.0864858
do13277	CAROLI	DEN	DN	0.0545076
do13278	CAROLI	DEN	DN	0.0759536
do14395	CAST	None	Normal	0.227467
do14396	BL6	None	Normal	0.206391
do14397	CAROLI	None	Normal	0.187444
do14399	BL6	None	Normal	0.228241
do14400	BL6	None	Normal	0.235724
do14403	BL6	None	Normal	0.233504
do14405	BL6	None	Normal	0.24515
do14408	CAROLI	None	Normal	0.220625
do14410	CAST	None	Normal	0.15803
do14411	CAROLI	None	Normal	0.141626
do14412	BL6	None	Normal	0.21393
do14414	CAROLI	None	Normal	0.150411
do14415	BL6	None	Normal	0.198813
do14416	CAST	None	Normal	0.175044
do14417	CAST	None	Normal	0.159304
do14418	CAST	None	Normal	0.158265
do14419	BL6	None	Normal	0.224341
do14420	CAST	None	Normal	0.187692
do14421	CAROLI	None	Normal	0.203705
do14422	BL6	None	Normal	0.272257
do14423	BL6	None	Normal	0.290696
do9156	C3H	DEN	DN	0.087838
do9157	C3H	DEN	DN	0.141119
do9158	C3H	DEN	DN	0.142674
do9159	C3H	DEN	DN	0.0773916
do9160	C3H	DEN	DN	0.093142
do9161	C3H	DEN	DN	0.173636
do9162	C3H	DEN	DN	0.225297
do9163	C3H	DEN	DN	0.0858634
do9164	C3H	DEN	DN	0.127216
do9167	C3H	DEN	DN	0.0651015
do9168	C3H	DEN	DN	0.0827005
do9169	C3H	DEN	DN	0.117773
do9170	C3H	DEN	DN	0.13914
do9171	C3H	DEN	DN	0.163998
do9172	C3H	DEN	DN	0.0311298
do9173	C3H	DEN	DN	0.160115
do9174	C3H	DEN	DN	0.0542236
do9175	C3H	DEN	DN	0.0727742
do9176	C3H	DEN	DN	0.0521126
do9177	C3H	DEN	DN	0.0741436
do9178	C3H	DEN	DN	0.100937
do9179	C3H	DEN	DN	0.0981414
do9183	C3H	DEN	DN	0.0629813
do9185	C3H	DEN	DN	0.122161
do9187	C3H	DEN	DN	0.0885373
do9196	C3H	DEN	DN	0.128795
do9197	C3H	DEN	DN	0.123001
do9198	C3H	DEN	DN	0.116124
do9199	C3H	DEN	DN	0.103225
do9200	C3H	DEN	DN	0.0543946
do9201	C3H	DEN	DN	0.083996
do9206	C3H	DEN	DN	0.0931345
do9207	C3H	DEN	DN	0.0657689
do9208	C3H	DEN	DN	0.0713395
do9209	C3H	DEN	DN	0.0410194
do9210	C3H	DEN	DN	0.104236
do9211	C3H	DEN	DN	0.110186
do9212	C3H	DEN	DN	0.0657487
do9213	C3H	DEN	DN	0.0711851
do9214	C3H	DEN	DN	0.0764471
do9215	C3H	DEN	DN	0.0704265
do9216	C3H	DEN	DN	0.0701979
do9217	C3H	DEN	DN	0.0698177
do9218	C3H	DEN	DN	0.150958
do9219	C3H	DEN	DN	0.0900841
do9228	C3H	DEN	DN	0.119291
do9229	C3H	DEN	DN	0.108751
do9230	C3H	DEN	DN	0.104155
do9231	C3H	DEN	DN	0.084859
do9232	C3H	DEN	DN	0.0371886
do9233	C3H	DEN	DN	0.0682478
do9234	C3H	DEN	DN	0.0882768
do9235	C3H	DEN	DN	0.088634
do9236	C3H	DEN	DN	0.100102
do9237	C3H	DEN	DN	0.0938185
do9238	C3H	DEN	DN	0.116302
do9239	C3H	DEN	DN	0.0925163
do9240	C3H	DEN	DN	0.127626
do9241	C3H	DEN	DN	0.127162
do9243	C3H	DEN	DN	0.107873
do9244	C3H	DEN	DN	0.0718723
do9245	C3H	DEN	DN	0.0477129
do9246	C3H	DEN	DN	0.0987527
do9247	C3H	DEN	DN	0.0740058
do9248	C3H	DEN	DN	0.0391482
do9249	C3H	DEN	DN	0.0716988
do9250	C3H	DEN	DN	0.0542693
do9251	C3H	DEN	DN	0.0299643
do9370	C3H	DEN	DN	0.0599892
do9371	C3H	DEN	DN	0.0840053
do9372	C3H	DEN	DN	0.134891
do9373	C3H	DEN	DN	0.080862
do9374	C3H	DEN	DN	0.0576944
do9375	C3H	DEN	DN	0.0677323
do9376	C3H	DEN	DN	0.0956309
do9377	C3H	DEN	DN	0.061772
do9378	C3H	DEN	DN	0.117387
do9379	C3H	DEN	DN	0.0994031
do9380	C3H	DEN	DN	0.128149
do9381	C3H	DEN	DN	0.0845472
do9382	C3H	DEN	DN	0.0584545
do9383	C3H	DEN	DN	0.149672
do9384	C3H	DEN	DN	0.13114
do9385	C3H	DEN	DN	0.130455
do9386	C3H	DEN	DN	0.0453137
do9389	C3H	DEN	DN	0.0252156
do9390	C3H	DEN	DN	0.0539229
do9391	C3H	DEN	DN	0.0516228
do9392	C3H	DEN	DN	0.0637865
do9394	C3H	DEN	DN	0.0510263
do9395	C3H	DEN	DN	0.113192
do9396	C3H	DEN	DN	0.0610885
do9397	C3H	DEN	DN	0.0250404
do9398	C3H	DEN	DN	0.034171
do9399	C3H	DEN	DN	0.0230249
do9400	C3H	DEN	DN	0.0407014
do9401	C3H	DEN	DN	0.0540013
do9402	C3H	DEN	DN	0.0838674
do9403	C3H	DEN	DN	0.0648974
do9404	C3H	DEN	DN	0.0318444
do9406	C3H	DEN	DN	0.0585035
do9407	C3H	DEN	DN	0.0334919
do9408	C3H	DEN	DN	0.0561401
do9409	C3H	DEN	DN	0.0402492
do9410	C3H	DEN	DN	0.118888
do9411	C3H	DEN	DN	0.0408402
do9412	C3H	DEN	DN	0.0820643
do9413	C3H	DEN	DN	0.0502879
do9414	C3H	DEN	DN	0.0219313
do9415	C3H	DEN	DN	0.0727337
do9416	C3H	DEN	DN	0.0416503
do9417	C3H	DEN	DN	0.0452152
do9418	C3H	DEN	DN	0.0598007
do9419	C3H	DEN	DN	0.0606626
do9420	C3H	DEN	DN	0.0529317
do9421	C3H	DEN	DN	0.0453144
do9422	C3H	DEN	DN	0.0353347
do9423	C3H	DEN	DN	0.0313246
do9424	C3H	DEN	DN	0.0521467
do9425	C3H	DEN	DN	0.0643051
do9426	C3H	DEN	DN	0.031641
do9427	C3H	DEN	DN	0.0410503
do9428	C3H	DEN	DN	0.0422603
do9429	C3H	DEN	DN	0.04344
do9430	C3H	DEN	DN	0.0449809
do9431	C3H	DEN	DN	0.0584528
do9432	C3H	DEN	DN	0.0342265
do9433	C3H	DEN	DN	0.046358
do9434	C3H	DEN	DN	0.0759241
do9435	C3H	DEN	DN	0.0718855
do9436	C3H	DEN	DN	0.0533298
do9437	C3H	DEN	DN	0.0776159
do9438	C3H	DEN	DN	0.0490903
do9439	C3H	DEN	DN	0.0489824
do9440	C3H	DEN	DN	0.0564294
do9441	C3H	DEN	DN	0.0233879
do9442	C3H	DEN	DN	0.10361
do9443	C3H	DEN	DN	0.0646956
do9444	C3H	DEN	DN	0.0343433
do9445	C3H	DEN	DN	0.0296132
do9446	C3H	DEN	DN	0.0561958
do9447	C3H	DEN	DN	0.0932098
do9449	C3H	DEN	DN	0.101629
do9450	C3H	DEN	DN	0.10324
do9451	C3H	DEN	DN	0.0579207
do9452	C3H	DEN	DN	0.0626115
do9453	C3H	DEN	DN	0.0528726
do9454	C3H	DEN	DN	0.0401219
do9455	C3H	DEN	DN	0.088885
do9456	C3H	DEN	DN	0.0562708
do9457	C3H	DEN	DN	0.048139
do9458	C3H	DEN	DN	0.067405
do9459	C3H	DEN	DN	0.049379
do9460	C3H	DEN	DN	0.0382936
do9461	C3H	DEN	DN	0.0401619
do9462	C3H	DEN	DN	0.0304531
do9463	C3H	DEN	DN	0.0887779
do9464	C3H	DEN	DN	0.0490245
do9692	C3H	DEN	DN	0.136766
do9693	C3H	DEN	DN	0.0558548
do9694	C3H	DEN	DN	0.0773966
do9695	C3H	DEN	DN	0.0719446
do9696	C3H	DEN	DN	0.0992075
do9697	C3H	DEN	DN	0.0851453
do9698	C3H	DEN	DN	0.0730569
do9699	C3H	DEN	DN	0.13541
do9700	C3H	DEN	DN	0.115039
do9701	C3H	DEN	DN	0.0795173
do9702	C3H	DEN	DN	0.088358
do9703	C3H	DEN	DN	0.0358257
do9704	C3H	DEN	DN	0.0571007
do9705	C3H	DEN	DN	0.0436824
do9706	C3H	DEN	DN	0.0185272
do9707	C3H	DEN	DN	0.0615428
do9708	C3H	DEN	DN	0.102769
do9709	C3H	DEN	DN	0.0408324
do9710	C3H	DEN	DN	0.0321056
do9711	C3H	DEN	DN	0.0649952
do9712	C3H	DEN	DN	0.0450358
do9713	C3H	DEN	DN	0.0383145
do9714	C3H	DEN	DN	0.0884298
do9715	C3H	DEN	DN	0.0759656
do9716	C3H	DEN	DN	0.087194
do9717	C3H	DEN	DN	0.102536
do9718	C3H	DEN	DN	0.0457306
do9720	C3H	DEN	DN	0.0278068
do9721	C3H	DEN	DN	0.0542647
do9722	C3H	DEN	DN	0.0453731
do9723	C3H	DEN	DN	0.088515
do9724	C3H	DEN	DN	0.0523589
do9725	C3H	DEN	DN	0.11487
do9726	C3H	DEN	DN	0.0523294
do9727	C3H	DEN	DN	0.0385505
do9728	C3H	DEN	DN	0.0377032
do9729	C3H	DEN	DN	0.040214
do9730	C3H	DEN	DN	0.0559135
do9731	C3H	DEN	DN	0.166037
do9732	C3H	DEN	DN	0.0660245
do9733	C3H	DEN	DN	0.0693652
do9734	C3H	DEN	DN	0.0434647
do9735	C3H	DEN	DN	0.08242
do9736	C3H	DEN	DN	0.0793213
do9737	C3H	DEN	DN	0.0630217
do9738	C3H	DEN	DN	0.0904619
do9739	C3H	DEN	DN	0.0543243
do9740	C3H	DEN	DN	0.18182
do9741	C3H	DEN	DN	0.0768557
do9742	C3H	DEN	DN	0.0601689
do9743	C3H	DEN	DN	0.0398056
do9744	C3H	DEN	DN	0.0677677
do9745	C3H	DEN	DN	0.0836952
do9746	C3H	DEN	DN	0.032824
do9747	C3H	DEN	DN	0.0833895
do9748	C3H	DEN	DN	0.0514017
do9749	C3H	DEN	DN	0.106114
do9750	C3H	DEN	DN	0.0805253
do9751	C3H	DEN	DN	0.0332212
do9752	C3H	DEN	DN	0.0321342
do9754	C3H	DEN	DN	0.0781603
do9755	C3H	DEN	DN	0.134401
do9756	C3H	DEN	DN	0.123881
do9757	C3H	DEN	DN	0.130063
do9758	C3H	DEN	DN	0.0964985
do9759	C3H	DEN	DN	0.0440552
do9760	C3H	DEN	DN	0.0294515
do9761	C3H	DEN	DN	0.0863843
do9762	C3H	DEN	DN	0.0389222
do9763	C3H	DEN	DN	0.117837
do9764	C3H	DEN	DN	0.0985276
do9765	C3H	DEN	DN	0.116563
do9766	C3H	DEN	DN	0.0610196
do9767	C3H	DEN	DN	0.0841924
do9768	C3H	DEN	DN	0.0803434
do9769	C3H	DEN	DN	0.0900759
do9770	C3H	DEN	DN	0.0959555
do9771	C3H	DEN	DN	0.160411
do9772	C3H	DEN	DN	0.139897
do9773	C3H	DEN	DN	0.03989
do9774	C3H	DEN	DN	0.0918282
do9775	C3H	DEN	DN	0.0397241
do9776	C3H	DEN	DN	0.0397713
do9777	C3H	DEN	DN	0.072928
do9778	C3H	DEN	DN	0.0728893
do9779	C3H	DEN	DN	0.120851
do9780	C3H	DEN	DN	0.102587
do9782	C3H	None	Normal	0.0721446
do9783	C3H	DEN	DN	0.117364
do9784	C3H	DEN	DN	0.0729383
do9785	C3H	DEN	DN	0.0396964
do9786	C3H	DEN	DN	0.0339722
do9787	C3H	DEN	DN	0.0416485
do9788	C3H	DEN	DN	0.105825
do9789	C3H	DEN	DN	0.0778499
do9790	C3H	DEN	DN	0.0309725
do9791	C3H	DEN	DN	0.0328202
do9792	C3H	DEN	DN	0.0360867
do9793	C3H	DEN	DN	0.0794785
do9794	C3H	DEN	DN	0.0387624
do9795	C3H	DEN	DN	0.212075
do9796	C3H	DEN	DN	0.0788456
do9797	C3H	DEN	DN	0.0989498
do9798	C3H	DEN	DN	0.0303596
do9799	C3H	DEN	DN	0.0541751
do9800	C3H	DEN	DN	0.0336338
do9801	C3H	DEN	DN	0.0352927
do9802	C3H	DEN	DN	0.0249812
do9803	C3H	DEN	DN	0.0770263
do9804	C3H	DEN	DN	0.118646
do9805	C3H	DEN	DN	0.0413097
do9806	C3H	DEN	DN	0.0328388
do9807	C3H	DEN	DN	0.0455361
do9808	C3H	DEN	DN	0.0606797
do9809	C3H	DEN	DN	0.0314662
do9810	C3H	DEN	DN	0.0444782
do9811	C3H	DEN	DN	0.0851415
do9812	C3H	DEN	DN	0.0201151
do9813	C3H	DEN	DN	0.0152774
do9814	C3H	DEN	DN	0.0349615
do9815	C3H	DEN	DN	0.0352211
do9816	C3H	DEN	DN	0.038192
do9817	C3H	DEN	DN	0.0576002
do9818	C3H	DEN	DN	0.0313568
do9819	C3H	DEN	DN	0.0316358
do9820	C3H	DEN	DN	0.0556967
do9821	C3H	DEN	DN	0.0304201
do9822	C3H	DEN	DN	0.0242362
do9823	C3H	DEN	DN	0.0447215
do9824	C3H	DEN	DN	0.0301878
do9825	C3H	DEN	DN	0.0568016
do9826	C3H	DEN	DN	0.0226378
do9827	C3H	DEN	DN	0.0415491
do9828	C3H	DEN	DN	0.09117
do9829	C3H	DEN	DN	0.0427196
do9830	C3H	DEN	DN	0.0279779
do9831	C3H	DEN	DN	0.0551811
do9832	C3H	DEN	DN	0.0299711
do9833	C3H	DEN	DN	0.0370037
do9834	C3H	DEN	DN	0.0757631
do9835	C3H	DEN	DN	0.0289529
do9836	C3H	DEN	DN	0.123025
do9837	C3H	DEN	DN	0.0487613
do9838	C3H	DEN	DN	0.0307021
do9839	C3H	DEN	DN	0.0392383
do9840	C3H	DEN	DN	0.0429995
do9841	C3H	DEN	DN	0.0380596
do9842	C3H	DEN	DN	0.0307831
do9843	C3H	DEN	DN	0.0456522
do9844	C3H	DEN	DN	0.0994592
do9845	C3H	DEN	DN	0.0710161
do9846	C3H	DEN	DN	0.0346043
do9847	C3H	DEN	DN	0.0454967
do9848	C3H	DEN	DN	0.0253748
do9849	C3H	DEN	DN	0.0334423
do9850	C3H	DEN	DN	0.0187543
do9851	C3H	DEN	DN	0.138642
do9852	C3H	DEN	DN	0.0953361
do9853	C3H	DEN	DN	0.030866
do9854	C3H	DEN	DN	0.0340516
do9855	C3H	DEN	DN	0.0484749
do9856	C3H	DEN	DN	0.037145
do9857	C3H	DEN	DN	0.0407598
do9858	C3H	DEN	DN	0.0413396
do9859	C3H	DEN	DN	0.0442217
do9860	C3H	DEN	DN	0.103004
do9861	C3H	DEN	DN	0.0580438
do9862	C3H	DEN	DN	0.0925015
do9863	C3H	DEN	DN	0.033305
do9864	C3H	DEN	DN	0.0525794
do9865	C3H	DEN	DN	0.036192
do9866	C3H	DEN	DN	0.136473
do9867	C3H	None	Normal	0.0815657
do9868	C3H	DEN	DN	0.12372
do9869	C3H	DEN	DN	0.0366579
do9870	C3H	DEN	DN	0.0501047
do9871	C3H	DEN	DN	0.129919
do9872	C3H	DEN	DN	0.0333119
do9873	C3H	DEN	DN	0.0258932
do9874	C3H	DEN	DN	0.0632886
do9875	C3H	DEN	DN	0.125979
do9876	C3H	DEN	DN	0.0782208
do9877	C3H	DEN	DN	0.0363699
do9878	C3H	DEN	DN	0.0512607
do9879	C3H	DEN	DN	0.0440572
do9880	C3H	DEN	DN	0.0395313
do9881	C3H	DEN	DN	0.110921
do9882	C3H	DEN	DN	0.0505735
do9883	C3H	None	Normal	0.0675812
